# Taxon-in-context reveals ecological individuality in the human gut microbiome

**DOI:** 10.64898/2026.10.22.760910

**Authors:** Joverlyn Gaudillo, Nicole Astrologo, Francesco Canonaco, Fabio Stella, Silvia Barbaresi, Teresa Zelante, Harm Wopereis, Yossi Cohen, Cyril Guyard, Jan Knol, Christophe Lay, Enzo Acerbi

## Abstract

Ecological theory holds that a microbe’s role depends on its surrounding community. Yet abundance profiles and fixed ecological groupings leave its individual context implicit. We introduce taxon-in-context, a reproducible representation of each microbe’s context within an individual’s microbiome. Across 7,700 metagenomes, we show that common gut species occupy different contexts in different people. This flexibility peaked in early life and declined through adulthood, a pattern reproduced in a larger genus-level compendium. For selected species, context within each person’s microbiome revealed age associations beyond species abundance and the person’s context mixture. In an independent longitudinal urinary tract infection cohort, microbes switched contexts within individuals. Taxon-in-context enabled recurrence prediction where an abundance based model performed near chance. Taxon-in-context and these findings expose a measurable, dynamic and individualized layer of microbiome organization, providing a basis for investigating why the same microbe or intervention may have different biological consequences across people.
