## Supplementary material for "Taxon-in-context reveals ecological individuality in the human gut microbiome": Supplementary Data 1.xlsx

### Sheet: Supplementary Table 3
Supplementary Table 3. Context pivots identified in the age-associated context analysis.
Rows are ordered by the observed-minus-null mean ΔR².
Rank	Taxon	n	No. contexts	Assignment ref.	Composition ref.	ΔR² context	Partial R² context	Nested F	Nested q	Max adjusted age gap (y)	Null mean ΔR²	Observed − null mean ΔR²	Observed/null mean ratio	Empirical q	Context-responsive
1	Megasphaera elsdenii	317	2	B. longum	P. copri	0.065	0.07	23.14	8.13e-06	25.9	0.0118	0.053	5.5	0.009	Yes
2	Ruminococcus torques	4086	2	B. vulgatus	P. copri	0.032	0.033	140.72	2.88e-30	15	0.0007	0.031	46.2	0.003	Yes
3	Ruminococcus lactaris	2258	2	B. vulgatus	P. copri	0.026	0.028	64.59	1.96e-14	14.6	0.0005	0.026	57.4	0.003	Yes
4	Slackia isoflavoniconvertens	1426	2	B. longum	P. copri	0.029	0.03	43.64	3.69e-10	16.1	0.0034	0.025	8.5	0.003	Yes
5	Enterococcus casseliflavus	147	2	B. longum	P. copri	0.029	0.046	6.68	0.026	7.7	0.0043	0.024	6.6	0.021	No
6	Anaerostipes hadrus	4423	2	B. vulgatus	P. copri	0.025	0.027	123.51	7.91e-27	13	0.0007	0.024	38.2	0.003	Yes
7	Faecalibacterium prausnitzii	5782	2	B. vulgatus	P. copri	0.025	0.026	153.12	9.19e-33	12.9	0.0006	0.024	42.2	0.003	Yes
8	Intestinibacter bartlettii	1474	3	B. vulgatus	P. copri	0.027	0.038	29.07	4.82e-12	18.1	0.0035	0.023	7.7	0.003	Yes
9	Firmicutes bacterium CAG 83	2174	2	B. vulgatus	P. copri	0.023	0.024	52.74	5.46e-12	12.2	0.0004	0.023	62	0.003	Yes
10	Eubacterium eligens	3873	2	B. vulgatus	P. copri	0.023	0.023	92.9	2.24e-20	12.8	0.0003	0.022	77.9	0.003	Yes
11	Haemophilus sp HMSC71H05	310	3	B. vulgatus	P. copri	0.027	0.038	5.89	0.009	13.7	0.0057	0.022	4.8	0.023	Yes
12	Roseburia inulinivorans	3994	2	B. vulgatus	P. copri	0.021	0.022	89.41	9.88e-20	12.4	0.0003	0.021	78.6	0.003	Yes
13	Dialister invisus	1144	2	B. vulgatus	P. copri	0.021	0.024	27.61	6.87e-07	11.9	0.001	0.02	22.6	0.003	Yes
14	Roseburia faecis	4030	2	B. vulgatus	P. copri	0.021	0.022	88.79	1.11e-19	12.1	0.0004	0.02	46.6	0.003	Yes
15	Eggerthella lenta	1313	3	B. longum	P. copri	0.017	0.029	19.64	1.94e-08	15	0.0007	0.016	22.8	0.003	Yes
16	Butyricimonas synergistica	395	2	B. vulgatus	P. copri	0.018	0.021	8.27	0.011	8.1	0.0025	0.016	7.4	0.019	No
17	Roseburia hominis	2771	2	B. vulgatus	P. copri	0.013	0.013	36.44	1.04e-08	10.1	0.0004	0.012	29.7	0.003	Yes
18	Ruminococcus bromii	3436	2	B. vulgatus	P. copri	0.013	0.013	46.86	6.44e-11	10.7	0.0005	0.012	27.7	0.003	Yes
19	Oscillibacter sp 57 20	3227	2	B. vulgatus	P. copri	0.012	0.012	40.57	1.34e-09	13.5	0.0003	0.012	47.3	0.003	Yes
20	Ruminococcus bicirculans	2700	2	B. vulgatus	P. copri	0.012	0.013	34.98	1.94e-08	9.2	0.0004	0.012	33.5	0.003	Yes
21	Eubacterium rectale	4518	2	B. vulgatus	P. copri	0.01	0.011	48.69	2.9e-11	8.8	0.0003	0.01	32.8	0.003	Yes
22	Roseburia intestinalis	2846	2	B. vulgatus	P. copri	0.011	0.011	32.89	4.77e-08	8.7	0.0004	0.01	23.8	0.003	Yes
23	Hungatella hathewayi	320	2	B. vulgatus	P. copri	0.012	0.015	4.6	0.064	7.6	0.0021	0.01	5.8	0.019	Yes
24	Fusicatenibacter saccharivorans	4666	2	B. vulgatus	P. copri	0.01	0.011	50.43	1.32e-11	8.2	0.0005	0.01	22	0.003	Yes
25	Dorea longicatena	4499	2	B. vulgatus	P. copri	0.01	0.01	47.34	5.25e-11	9.2	0.0004	0.009	25.3	0.003	Yes
26	Blautia obeum	3558	2	B. vulgatus	P. copri	0.01	0.01	35.43	1.59e-08	11.2	0.0003	0.009	37.9	0.003	Yes
27	Gemmiger formicilis	3011	2	B. vulgatus	P. copri	0.009	0.009	28.06	5.09e-07	15.2	0.0003	0.009	29	0.003	Yes
28	Clostridium spiroforme	262	2	B. longum	P. copri	0.011	0.017	4.32	0.072	9.3	0.0019	0.009	5.6	0.041	Yes
29	Coprococcus comes	3850	2	B. vulgatus	P. copri	0.008	0.009	34.3	2.38e-08	11.8	0.0003	0.008	24.8	0.003	Yes
30	Erysipelatoclostridium ramosum	808	3	B. longum	P. copri	0.009	0.012	4.73	0.022	8.1	0.0021	0.007	4.2	0.035	Yes
31	Dorea formicigenerans	3851	2	B. vulgatus	P. copri	0.007	0.007	26.45	1.06e-06	8.6	0.0003	0.006	19.7	0.003	Yes
32	Alistipes indistinctus	725	2	B. vulgatus	P. copri	0.007	0.008	5.47	0.042	7.2	0.0014	0.006	5.3	0.042	No
33	Alistipes shahii	2027	2	B. vulgatus	P. copri	0.006	0.007	13.52	0.000778	5.3	0.0005	0.006	13.6	0.006	Yes
34	Eubacterium hallii	3957	2	B. vulgatus	P. copri	0.006	0.006	25.73	1.47e-06	8.2	0.0003	0.006	18.9	0.003	Yes
35	Lachnospira pectinoschiza	2417	2	B. vulgatus	P. copri	0.005	0.005	12.81	0.001	5.3	0.0005	0.004	10.2	0.003	Yes
36	Agathobaculum butyriciproducens	3614	2	B. vulgatus	P. copri	0.005	0.005	17.87	8.03e-05	5.6	0.0003	0.004	15.2	0.003	No
37	Eubacterium sp CAG 251	1208	2	B. vulgatus	P. copri	0.005	0.005	6.46	0.026	11	0.0007	0.004	7.1	0.024	No
38	Eubacterium ventriosum	1624	2	B. vulgatus	P. copri	0.004	0.004	6.93	0.022	4.7	0.0006	0.004	7.1	0.024	Yes
39	Blautia wexlerae	3547	3	B. longum	P. copri	0.004	0.005	8.06	0.001	4.9	0.0005	0.003	7.5	0.006	Yes
40	Barnesiella intestinihominis	2822	2	B. vulgatus	P. copri	0.004	0.004	10.74	0.003	4.2	0.0005	0.003	8	0.015	Yes
41	Ruminococcus gnavus	1706	2	B. vulgatus	P. copri	0.003	0.005	7.92	0.013	4.9	0.0004	0.003	8.5	0.012	Yes
42	Gordonibacter pamelaeae	1020	2	B. longum	P. copri	0.003	0.006	6.19	0.029	4.1	0.0005	0.003	6.8	0.023	Yes
Notes.
• n, number of observations used for the focal taxon; No. contexts, number of microbial contexts represented for that taxon.
• Assignment reference and composition reference denote the reference microbial contexts used in the fitted context-association model.
• ΔR² context is the increase in model R² attributable to context terms beyond the reduced model; partial R² context is the corresponding partial effect size.
• Nested q is the multiple-testing-adjusted value corresponding to the nested-model test; empirical q is the multiple-testing-adjusted value from the permutation-based empirical test reported by the analysis.
• Max adjusted age gap is the maximum model-adjusted age separation, in years, between supported context-assignment groups.
• Null mean ΔR² is the mean ΔR² under the theta-preserving null; observed − null mean ΔR² is the observed context effect after subtraction of the null mean. Observed/null mean ratio is the observed ΔR² divided by the null mean ΔR².
• All 42 taxa in this table had strict_context_responder = TRUE and primary_context_associated = TRUE in the source analysis. Broad responder indicates the broader context-responder criterion reported by broad_context_responder.
